# scCorr: A graph-based k-partitioning approach for single-cell gene-gene correlation analysis

**DOI:** 10.1101/2021.03.04.433945

**Authors:** Heng Xu, Ying Hu, Xinyu Zhang, Bradley E. Aouizerat, Chunhua Yan, Ke Xu

**Author notes:** Correspondence: Ke Xu, MD, PhD, Department of Psychiatry, Yale School of Medicine, 950 Campbell Ave, Building 36, West Haven, CT 06511. contributed equally (Heng Xu, Ying Hu).

## Abstract

An important challenge in single-cell RNA-sequencing analysis is the abundance of zero values, which results in biased estimation of gene-gene correlations for downstream analyses. Here, we present a novel graph-based k-partitioning method by merging “homology” cells to reduce the number of zero values. Our method is robust and reliable for the detection of correlated gene pairs, which is fundamental to network construction, gene-gene interaction, and cellular -omic analyses.
