## Supplemental Table 1 for "scCorr: A graph-based k-partitioning approach for single-cell gene-gene correlation analysis"

### Sheet: S2 347 genes in 1532 relationsh
Supplementary Tabe 1. A list of 347 genes on 3 pathways at KEGG
gene1	gene2	pathway
PTPN6	LILRB2	hsa04662
PTPN6	LILRB1	hsa04662
PTPN6	LILRB5	hsa04662
PTPN6	LILRB4	hsa04662
PTPN6	LILRA1	hsa04662
PTPN6	LILRB3	hsa04662
PTPN6	LILRA2	hsa04662
PTPN6	LILRA4	hsa04662
PTPN6	LILRA5	hsa04662
PTPN6	LILRA6	hsa04662
PTPN6	CD22	hsa04662
PTPN6	CD72	hsa04662
VAV3	BLNK	hsa04662
VAV1	BLNK	hsa04662
VAV2	BLNK	hsa04662
PLCG2	BLNK	hsa04662
BLNK	BTK	hsa04662
INPP5D	FCGR2B	hsa04662
INPPL1	FCGR2B	hsa04662
LYN	CD79A	hsa04662
LYN	CD79B	hsa04662
LYN	BTK	hsa04662
LYN	SYK	hsa04662
SYK	BLNK	hsa04662
SYK	PLCG2	hsa04662
PLCG2	RASGRP3	hsa04662
CD19	PIK3CA	hsa04662
CD19	PIK3CB	hsa04662
CD19	PIK3CD	hsa04662
CD19	PIK3R1	hsa04662
CD19	PIK3R2	hsa04662
CD19	PIK3R3	hsa04662
CD19	VAV3	hsa04662
CD19	VAV1	hsa04662
CD19	VAV2	hsa04662
AKT3	GSK3B	hsa04662
AKT1	GSK3B	hsa04662
AKT2	GSK3B	hsa04662
VAV3	RAC1	hsa04662
VAV3	RAC2	hsa04662
VAV3	RAC3	hsa04662
VAV1	RAC1	hsa04662
VAV1	RAC2	hsa04662
VAV1	RAC3	hsa04662
VAV2	RAC1	hsa04662
VAV2	RAC2	hsa04662
VAV2	RAC3	hsa04662
NFKBIA	NFKB1	hsa04662
NFKBIA	RELA	hsa04662
NFKBIB	NFKB1	hsa04662
NFKBIB	RELA	hsa04662
NFKBIE	NFKB1	hsa04662
NFKBIE	RELA	hsa04662
PTPN6	BTK	hsa04662
PTPN6	SYK	hsa04662
PIK3CA	AKT3	hsa04662
PIK3CA	AKT1	hsa04662
PIK3CA	AKT2	hsa04662
PIK3CB	AKT3	hsa04662
PIK3CB	AKT1	hsa04662
PIK3CB	AKT2	hsa04662
PIK3CD	AKT3	hsa04662
PIK3CD	AKT1	hsa04662
PIK3CD	AKT2	hsa04662
PIK3R1	AKT3	hsa04662
PIK3R1	AKT1	hsa04662
PIK3R1	AKT2	hsa04662
PIK3R2	AKT3	hsa04662
PIK3R2	AKT1	hsa04662
PIK3R2	AKT2	hsa04662
PIK3R3	AKT3	hsa04662
PIK3R3	AKT1	hsa04662
PIK3R3	AKT2	hsa04662
PLCG2	PRKCB	hsa04662
BTK	PLCG2	hsa04662
RASGRP3	HRAS	hsa04662
RASGRP3	KRAS	hsa04662
RASGRP3	NRAS	hsa04662
PPP3CA	NFATC1	hsa04662
PPP3CA	NFATC2	hsa04662
PPP3CA	NFATC3	hsa04662
PPP3CB	NFATC1	hsa04662
PPP3CB	NFATC2	hsa04662
PPP3CB	NFATC3	hsa04662
PPP3CC	NFATC1	hsa04662
PPP3CC	NFATC2	hsa04662
PPP3CC	NFATC3	hsa04662
PPP3R1	NFATC1	hsa04662
PPP3R1	NFATC2	hsa04662
PPP3R1	NFATC3	hsa04662
HRAS	FOS	hsa04662
HRAS	JUN	hsa04662
KRAS	FOS	hsa04662
KRAS	JUN	hsa04662
NRAS	FOS	hsa04662
NRAS	JUN	hsa04662
PIK3AP1	PIK3CA	hsa04662
PIK3AP1	PIK3CB	hsa04662
PIK3AP1	PIK3CD	hsa04662
PIK3AP1	PIK3R1	hsa04662
PIK3AP1	PIK3R2	hsa04662
PIK3AP1	PIK3R3	hsa04662
BLNK	GRB2	hsa04662
GRB2	SOS1	hsa04662
GRB2	SOS2	hsa04662
SOS1	RASGRP3	hsa04662
SOS2	RASGRP3	hsa04662
HRAS	RAF1	hsa04662
KRAS	RAF1	hsa04662
NRAS	RAF1	hsa04662
RAF1	MAP2K1	hsa04662
RAF1	MAP2K2	hsa04662
MAP2K1	MAPK1	hsa04662
MAP2K1	MAPK3	hsa04662
MAP2K2	MAPK1	hsa04662
MAP2K2	MAPK3	hsa04662
MAPK1	FOS	hsa04662
MAPK1	JUN	hsa04662
MAPK3	FOS	hsa04662
MAPK3	JUN	hsa04662
PRKCB	CARD11	hsa04662
SYK	PIK3AP1	hsa04662
LYN	DAPP1	hsa04662
DAPP1	RAC1	hsa04662
DAPP1	RAC2	hsa04662
DAPP1	RAC3	hsa04662
LYN	CD19	hsa04662
IKBKB	NFKBIA	hsa04662
IKBKB	NFKBIB	hsa04662
IKBKB	NFKBIE	hsa04662
ATM	CHEK2	hsa04115
ATR	CHEK1	hsa04115
ATR	TP53	hsa04115
CHEK1	TP53	hsa04115
CHEK2	TP53	hsa04115
ATM	TP53	hsa04115
CDKN2A	MDM2	hsa04115
MDM4	MDM2	hsa04115
TP53	MDM2	hsa04115
MDM4	TP53	hsa04115
IGFBP3	IGF1	hsa04115
TP53	CDKN1A	hsa04115
TP53	SFN	hsa04115
TP53	RPRM	hsa04115
TP53	GADD45G	hsa04115
TP53	GADD45A	hsa04115
TP53	GADD45B	hsa04115
TP53	GTSE1	hsa04115
TP53	FAS	hsa04115
TP53	PIDD1	hsa04115
TP53	TNFRSF10B	hsa04115
TP53	BAX	hsa04115
TP53	PMAIP1	hsa04115
BBC3	TP53	hsa04115
TP53	EI24	hsa04115
TP53	TP53I3	hsa04115
TP53	SHISA5	hsa04115
TP53	PERP	hsa04115
TP53	ZMAT3	hsa04115
TP53	SIAH1	hsa04115
TP53	IGFBP3	hsa04115
TP53	SERPINE1	hsa04115
TP53	ADGRB1	hsa04115
TP53	CD82	hsa04115
TP53	THBS1	hsa04115
TP53	DDB2	hsa04115
TP53	RRM2B	hsa04115
TP53	RRM2	hsa04115
TP53	SESN3	hsa04115
TP53	SESN1	hsa04115
TP53	SESN2	hsa04115
TP53	PTEN	hsa04115
TP53	TSC2	hsa04115
TP53	STEAP3	hsa04115
TP53	RCHY1	hsa04115
TP53	CCNG1	hsa04115
TP53	CCNG2	hsa04115
TP53	PPM1D	hsa04115
TP53	TP73	hsa04115
BID	CYCS	hsa04115
SIAH1	CYCS	hsa04115
CYCS	CASP9	hsa04115
APAF1	CASP9	hsa04115
CASP9	CASP3	hsa04115
CASP8	CASP3	hsa04115
TNFRSF10B	CASP8	hsa04115
TP53	SIVA1	hsa04115
TP53	AIFM2	hsa04115
SIVA1	BCL2L1	hsa04115
SIVA1	BCL2	hsa04115
BCL2L1	BAX	hsa04115
BCL2	BAX	hsa04115
GNA12	RASA2	hsa04010
RAPGEF2	RRAS2	hsa04010
RAPGEF2	MRAS	hsa04010
RAPGEF2	HRAS	hsa04010
RAPGEF2	KRAS	hsa04010
RAPGEF2	NRAS	hsa04010
RAPGEF2	RRAS	hsa04010
RASGRF1	RRAS2	hsa04010
RASGRF1	MRAS	hsa04010
RASGRF1	HRAS	hsa04010
RASGRF1	KRAS	hsa04010
RASGRF1	NRAS	hsa04010
RASGRF1	RRAS	hsa04010
RASGRF2	RRAS2	hsa04010
RASGRF2	MRAS	hsa04010
RASGRF2	HRAS	hsa04010
RASGRF2	KRAS	hsa04010
RASGRF2	NRAS	hsa04010
RASGRF2	RRAS	hsa04010
RASGRP1	RRAS2	hsa04010
RASGRP1	MRAS	hsa04010
RASGRP1	HRAS	hsa04010
RASGRP1	KRAS	hsa04010
RASGRP1	NRAS	hsa04010
RASGRP1	RRAS	hsa04010
RASGRP2	RRAS2	hsa04010
RASGRP2	MRAS	hsa04010
RASGRP2	HRAS	hsa04010
RASGRP2	KRAS	hsa04010
RASGRP2	NRAS	hsa04010
RASGRP2	RRAS	hsa04010
RASGRP4	RRAS2	hsa04010
RASGRP4	MRAS	hsa04010
RASGRP4	HRAS	hsa04010
RASGRP4	KRAS	hsa04010
RASGRP4	NRAS	hsa04010
RASGRP4	RRAS	hsa04010
RASGRP3	RRAS2	hsa04010
RASGRP3	MRAS	hsa04010
RASGRP3	HRAS	hsa04010
RASGRP3	KRAS	hsa04010
RASGRP3	NRAS	hsa04010
RASGRP3	RRAS	hsa04010
RAP1A	BRAF	hsa04010
RAP1B	BRAF	hsa04010
TNF	TNFRSF1A	hsa04010
IL1B	IL1R1	hsa04010
IL1B	IL1RAP	hsa04010
FASLG	FAS	hsa04010
TGFB1	TGFBR1	hsa04010
TGFB1	TGFBR2	hsa04010
TGFB2	TGFBR1	hsa04010
TGFB2	TGFBR2	hsa04010
TGFB3	TGFBR1	hsa04010
TGFB3	TGFBR2	hsa04010
FAS	DAXX	hsa04010
TGFBR1	DAXX	hsa04010
TGFBR2	DAXX	hsa04010
GRB2	CSF1R	hsa04010
GRB2	EPHA2	hsa04010
GRB2	ERBB2	hsa04010
GRB2	ERBB3	hsa04010
GRB2	ERBB4	hsa04010
GRB2	FGFR1	hsa04010
GRB2	FGFR3	hsa04010
GRB2	FGFR2	hsa04010
GRB2	FGFR4	hsa04010
GRB2	FLT1	hsa04010
GRB2	FLT3	hsa04010
GRB2	FLT4	hsa04010
GRB2	IGF1R	hsa04010
GRB2	INSR	hsa04010
GRB2	KIT	hsa04010
GRB2	NGFR	hsa04010
GRB2	NTRK1	hsa04010
GRB2	NTRK2	hsa04010
GRB2	PDGFRA	hsa04010
GRB2	PDGFRB	hsa04010
SOS1	GRB2	hsa04010
SOS2	GRB2	hsa04010
TAB2	TRAF6	hsa04010
ECSIT	TRAF6	hsa04010
SRF	ELK1	hsa04010
SRF	ELK4	hsa04010
LAMTOR3	MAP2K1	hsa04010
LAMTOR3	MAP2K2	hsa04010
MAPK1	LAMTOR3	hsa04010
MAPK3	LAMTOR3	hsa04010
MAPK8IP2	MAPK8	hsa04010
MAPK8IP2	MAPK9	hsa04010
MAPK8IP2	MAPK10	hsa04010
MAPK8IP1	MAPK8	hsa04010
MAPK8IP1	MAPK9	hsa04010
MAPK8IP1	MAPK10	hsa04010
MAPK8IP2	MAP2K7	hsa04010
MAPK8IP1	MAP2K7	hsa04010
MAPK8IP2	MAP3K11	hsa04010
MAPK8IP1	MAP3K11	hsa04010
MAPK8IP2	MAP4K1	hsa04010
MAPK8IP1	MAP4K1	hsa04010
MAPK8	MAPK8IP3	hsa04010
MAPK9	MAPK8IP3	hsa04010
MAPK10	MAPK8IP3	hsa04010
MAP2K4	MAPK8IP3	hsa04010
MAP2K7	MAPK8IP3	hsa04010
MAPK8IP3	MAP3K1	hsa04010
MAP3K11	MAPK8IP3	hsa04010
MAPK8	CRK	hsa04010
MAPK8	CRKL	hsa04010
MAPK9	CRK	hsa04010
MAPK9	CRKL	hsa04010
MAPK10	CRK	hsa04010
MAPK10	CRKL	hsa04010
MAP2K4	CRK	hsa04010
MAP2K4	CRKL	hsa04010
MAP2K4	FLNA	hsa04010
MAP2K4	FLNB	hsa04010
MAP2K4	ARRB1	hsa04010
MAP2K4	ARRB2	hsa04010
PRKACA	RAP1A	hsa04010
PRKACA	RAP1B	hsa04010
PRKACB	RAP1A	hsa04010
PRKACB	RAP1B	hsa04010
PRKACG	RAP1A	hsa04010
PRKACG	RAP1B	hsa04010
PRKCA	RRAS2	hsa04010
PRKCA	MRAS	hsa04010
PRKCA	HRAS	hsa04010
PRKCA	KRAS	hsa04010
PRKCA	NRAS	hsa04010
PRKCA	RRAS	hsa04010
PRKCB	RRAS2	hsa04010
PRKCB	MRAS	hsa04010
PRKCB	HRAS	hsa04010
PRKCB	KRAS	hsa04010
PRKCB	NRAS	hsa04010
PRKCB	RRAS	hsa04010
PRKCG	RRAS2	hsa04010
PRKCG	MRAS	hsa04010
PRKCG	HRAS	hsa04010
PRKCG	KRAS	hsa04010
PRKCG	NRAS	hsa04010
PRKCG	RRAS	hsa04010
PRKCA	RAF1	hsa04010
PRKCB	RAF1	hsa04010
PRKCG	RAF1	hsa04010
SOS1	RRAS2	hsa04010
SOS1	MRAS	hsa04010
SOS1	HRAS	hsa04010
SOS1	KRAS	hsa04010
SOS1	NRAS	hsa04010
SOS1	RRAS	hsa04010
SOS2	RRAS2	hsa04010
SOS2	MRAS	hsa04010
SOS2	HRAS	hsa04010
SOS2	KRAS	hsa04010
SOS2	NRAS	hsa04010
SOS2	RRAS	hsa04010
RRAS2	BRAF	hsa04010
MRAS	BRAF	hsa04010
HRAS	BRAF	hsa04010
KRAS	BRAF	hsa04010
NRAS	BRAF	hsa04010
RRAS	BRAF	hsa04010
RRAS2	RAF1	hsa04010
MRAS	RAF1	hsa04010
HRAS	RAF1	hsa04010
KRAS	RAF1	hsa04010
NRAS	RAF1	hsa04010
RRAS	RAF1	hsa04010
BRAF	MAP2K1	hsa04010
BRAF	MAP2K2	hsa04010
RAF1	MAP2K1	hsa04010
RAF1	MAP2K2	hsa04010
MAP2K1	MAPK1	hsa04010
MAP2K1	MAPK3	hsa04010
MAP2K2	MAPK1	hsa04010
MAP2K2	MAPK3	hsa04010
MAPK1	MAPT	hsa04010
MAPK3	MAPT	hsa04010
MAPK1	STMN1	hsa04010
MAPK3	STMN1	hsa04010
MAPK1	PLA2G4B	hsa04010
MAPK1	PLA2G4A	hsa04010
MAPK1	PLA2G4C	hsa04010
MAPK1	JMJD7-PLA2G4B	hsa04010
MAPK3	PLA2G4B	hsa04010
MAPK3	PLA2G4A	hsa04010
MAPK3	PLA2G4C	hsa04010
MAPK3	JMJD7-PLA2G4B	hsa04010
MAPK1	MKNK2	hsa04010
MAPK1	MKNK1	hsa04010
MAPK3	MKNK2	hsa04010
MAPK3	MKNK1	hsa04010
MAPK1	RPS6KA6	hsa04010
MAPK1	RPS6KA1	hsa04010
MAPK1	RPS6KA2	hsa04010
MAPK1	RPS6KA3	hsa04010
MAPK3	RPS6KA6	hsa04010
MAPK3	RPS6KA1	hsa04010
MAPK3	RPS6KA2	hsa04010
MAPK3	RPS6KA3	hsa04010
MAPK1	ELK1	hsa04010
MAPK3	ELK1	hsa04010
MAPK1	ELK4	hsa04010
MAPK3	ELK4	hsa04010
MKNK2	ATF4	hsa04010
MKNK1	ATF4	hsa04010
RPS6KA6	ATF4	hsa04010
RPS6KA1	ATF4	hsa04010
RPS6KA2	ATF4	hsa04010
RPS6KA3	ATF4	hsa04010
MAPK1	MYC	hsa04010
MAPK3	MYC	hsa04010
RAC1	MAP3K1	hsa04010
RAC2	MAP3K1	hsa04010
RAC3	MAP3K1	hsa04010
CDC42	MAP3K1	hsa04010
RAC1	PAK1	hsa04010
RAC1	PAK2	hsa04010
RAC2	PAK1	hsa04010
RAC2	PAK2	hsa04010
RAC3	PAK1	hsa04010
RAC3	PAK2	hsa04010
CDC42	PAK1	hsa04010
CDC42	PAK2	hsa04010
CASP3	STK3	hsa04010
CASP3	STK4	hsa04010
TRAF2	MAP4K2	hsa04010
TRAF2	MAP3K5	hsa04010
TRAF2	MAP3K1	hsa04010
DAXX	MAP3K5	hsa04010
GADD45G	MAP3K4	hsa04010
GADD45A	MAP3K4	hsa04010
GADD45B	MAP3K4	hsa04010
PAK1	MAP3K2	hsa04010
PAK1	MAP3K3	hsa04010
PAK2	MAP3K2	hsa04010
PAK2	MAP3K3	hsa04010
MAP4K1	MAP3K11	hsa04010
MAP4K4	MAP3K1	hsa04010
MAP4K3	MAP3K1	hsa04010
MAP3K12	MAP2K7	hsa04010
MAP3K13	MAP2K7	hsa04010
MAP3K5	MAP2K3	hsa04010
MAP3K5	MAP2K6	hsa04010
MAP3K7	MAP3K14	hsa04010
MAP3K7	CHUK	hsa04010
MAP3K7	IKBKB	hsa04010
MAP3K7	IKBKG	hsa04010
MAP3K7	MAP2K3	hsa04010
MAP3K7	MAP2K6	hsa04010
MAP3K7	NLK	hsa04010
MAP3K6	MAP2K3	hsa04010
MAP3K6	MAP2K6	hsa04010
MAP2K3	MAPK14	hsa04010
MAP2K3	MAPK11	hsa04010
MAP2K3	MAPK13	hsa04010
MAP2K3	MAPK12	hsa04010
MAP2K6	MAPK14	hsa04010
MAP2K6	MAPK11	hsa04010
MAP2K6	MAPK13	hsa04010
MAP2K6	MAPK12	hsa04010
MAPK14	ATF2	hsa04010
MAPK11	ATF2	hsa04010
MAPK13	ATF2	hsa04010
MAPK12	ATF2	hsa04010
MAPK14	ELK1	hsa04010
MAPK11	ELK1	hsa04010
MAPK13	ELK1	hsa04010
MAPK12	ELK1	hsa04010
MAPK14	TP53	hsa04010
MAPK11	TP53	hsa04010
MAPK13	TP53	hsa04010
MAPK12	TP53	hsa04010
MAPK14	ELK4	hsa04010
MAPK11	ELK4	hsa04010
MAPK13	ELK4	hsa04010
MAPK12	ELK4	hsa04010
MAPK14	DDIT3	hsa04010
MAPK11	DDIT3	hsa04010
MAPK13	DDIT3	hsa04010
MAPK12	DDIT3	hsa04010
MAPK14	MAX	hsa04010
MAPK11	MAX	hsa04010
MAPK13	MAX	hsa04010
MAPK12	MAX	hsa04010
MAPK14	MEF2C	hsa04010
MAPK11	MEF2C	hsa04010
MAPK13	MEF2C	hsa04010
MAPK12	MEF2C	hsa04010
MAPK14	MAPKAPK5	hsa04010
MAPK11	MAPKAPK5	hsa04010
MAPK13	MAPKAPK5	hsa04010
MAPK12	MAPKAPK5	hsa04010
MAPK14	MAPKAPK3	hsa04010
MAPK14	MAPKAPK2	hsa04010
MAPK11	MAPKAPK3	hsa04010
MAPK11	MAPKAPK2	hsa04010
MAPK13	MAPKAPK3	hsa04010
MAPK13	MAPKAPK2	hsa04010
MAPK12	MAPKAPK3	hsa04010
MAPK12	MAPKAPK2	hsa04010
MAPK14	RPS6KA4	hsa04010
MAPK14	RPS6KA5	hsa04010
MAPK11	RPS6KA4	hsa04010
MAPK11	RPS6KA5	hsa04010
MAPK13	RPS6KA4	hsa04010
MAPK13	RPS6KA5	hsa04010
MAPK12	RPS6KA4	hsa04010
MAPK12	RPS6KA5	hsa04010
MAPK14	CDC25B	hsa04010
MAPK11	CDC25B	hsa04010
MAPK13	CDC25B	hsa04010
MAPK12	CDC25B	hsa04010
MAPKAPK5	HSPB1	hsa04010
MAPKAPK3	HSPB1	hsa04010
MAPKAPK2	HSPB1	hsa04010
MAPKAPK3	ATF4	hsa04010
MAPKAPK2	ATF4	hsa04010
RPS6KA4	ATF4	hsa04010
RPS6KA5	ATF4	hsa04010
MAP2K5	MAPK7	hsa04010
MAPK7	NR4A1	hsa04010
MAP3K8	MAP3K14	hsa04010
MAP3K8	CHUK	hsa04010
MAP3K8	IKBKB	hsa04010
MAP3K8	IKBKG	hsa04010
MAP3K8	MAP2K1	hsa04010
MAP3K8	MAP2K2	hsa04010
MAP3K1	CHUK	hsa04010
MAP3K1	IKBKB	hsa04010
MAP3K1	IKBKG	hsa04010
MAP3K1	MAP2K4	hsa04010
MAP3K11	MAP2K7	hsa04010
MAP3K1	MAP2K1	hsa04010
MAP3K1	MAP2K2	hsa04010
MAP2K4	MAPK8	hsa04010
MAP2K4	MAPK9	hsa04010
MAP2K4	MAPK10	hsa04010
MAP2K7	MAPK8	hsa04010
MAP2K7	MAPK9	hsa04010
MAP2K7	MAPK10	hsa04010
MAPK8	FOS	hsa04010
MAPK8	JUN	hsa04010
MAPK9	FOS	hsa04010
MAPK9	JUN	hsa04010
MAPK10	FOS	hsa04010
MAPK10	JUN	hsa04010
MAPK8	JUND	hsa04010
MAPK9	JUND	hsa04010
MAPK10	JUND	hsa04010
MAPK8	ELK1	hsa04010
MAPK9	ELK1	hsa04010
MAPK10	ELK1	hsa04010
MAPK8	TP53	hsa04010
MAPK9	TP53	hsa04010
MAPK10	TP53	hsa04010
MAPK8	NFATC1	hsa04010
MAPK9	NFATC1	hsa04010
MAPK10	NFATC1	hsa04010
MAPK8	NFATC3	hsa04010
MAPK9	NFATC3	hsa04010
MAPK10	NFATC3	hsa04010
PPP3CA	NFATC1	hsa04010
PPP3CB	NFATC1	hsa04010
PPP3CC	NFATC1	hsa04010
PPP3R1	NFATC1	hsa04010
AKT3	MAP3K5	hsa04010
AKT1	MAP3K5	hsa04010
AKT2	MAP3K5	hsa04010
AKT3	MAP2K4	hsa04010
AKT1	MAP2K4	hsa04010
AKT2	MAP2K4	hsa04010
PPP3CA	NFATC3	hsa04010
PPP3CB	NFATC3	hsa04010
PPP3CC	NFATC3	hsa04010
PPP3R1	NFATC3	hsa04010
RASA2	RRAS2	hsa04010
RASA2	MRAS	hsa04010
RASA2	HRAS	hsa04010
RASA2	KRAS	hsa04010
RASA2	NRAS	hsa04010
RASA2	RRAS	hsa04010
NF1	RRAS2	hsa04010
NF1	MRAS	hsa04010
NF1	HRAS	hsa04010
NF1	KRAS	hsa04010
NF1	NRAS	hsa04010
NF1	RRAS	hsa04010
RASA1	RRAS2	hsa04010
RASA1	MRAS	hsa04010
RASA1	HRAS	hsa04010
RASA1	KRAS	hsa04010
RASA1	NRAS	hsa04010
RASA1	RRAS	hsa04010
DUSP3	MAPK1	hsa04010
DUSP3	MAPK3	hsa04010
PTPN7	MAPK1	hsa04010
PTPN7	MAPK3	hsa04010
PTPRR	MAPK1	hsa04010
PTPRR	MAPK3	hsa04010
DUSP10	MAPK1	hsa04010
DUSP10	MAPK3	hsa04010
DUSP1	MAPK1	hsa04010
DUSP1	MAPK3	hsa04010
DUSP2	MAPK1	hsa04010
DUSP2	MAPK3	hsa04010
DUSP4	MAPK1	hsa04010
DUSP4	MAPK3	hsa04010
DUSP5	MAPK1	hsa04010
DUSP5	MAPK3	hsa04010
DUSP6	MAPK1	hsa04010
DUSP6	MAPK3	hsa04010
DUSP7	MAPK1	hsa04010
DUSP7	MAPK3	hsa04010
DUSP8	MAPK1	hsa04010
DUSP8	MAPK3	hsa04010
DUSP9	MAPK1	hsa04010
DUSP9	MAPK3	hsa04010
DUSP16	MAPK1	hsa04010
DUSP16	MAPK3	hsa04010
DUSP10	MAPK8	hsa04010
DUSP10	MAPK9	hsa04010
DUSP10	MAPK10	hsa04010
DUSP2	MAPK8	hsa04010
DUSP2	MAPK9	hsa04010
DUSP2	MAPK10	hsa04010
DUSP4	MAPK8	hsa04010
DUSP4	MAPK9	hsa04010
DUSP4	MAPK10	hsa04010
DUSP5	MAPK8	hsa04010
DUSP5	MAPK9	hsa04010
DUSP5	MAPK10	hsa04010
DUSP7	MAPK8	hsa04010
DUSP7	MAPK9	hsa04010
DUSP7	MAPK10	hsa04010
DUSP8	MAPK8	hsa04010
DUSP8	MAPK9	hsa04010
DUSP8	MAPK10	hsa04010
DUSP9	MAPK8	hsa04010
DUSP9	MAPK9	hsa04010
DUSP9	MAPK10	hsa04010
DUSP16	MAPK8	hsa04010
DUSP16	MAPK9	hsa04010
DUSP16	MAPK10	hsa04010
DUSP10	MAPK14	hsa04010
DUSP10	MAPK11	hsa04010
DUSP10	MAPK13	hsa04010
DUSP10	MAPK12	hsa04010
DUSP2	MAPK14	hsa04010
DUSP2	MAPK11	hsa04010
DUSP2	MAPK13	hsa04010
DUSP2	MAPK12	hsa04010
DUSP4	MAPK14	hsa04010
DUSP4	MAPK11	hsa04010
DUSP4	MAPK13	hsa04010
DUSP4	MAPK12	hsa04010
DUSP5	MAPK14	hsa04010
DUSP5	MAPK11	hsa04010
DUSP5	MAPK13	hsa04010
DUSP5	MAPK12	hsa04010
DUSP7	MAPK14	hsa04010
DUSP7	MAPK11	hsa04010
DUSP7	MAPK13	hsa04010
DUSP7	MAPK12	hsa04010
DUSP8	MAPK14	hsa04010
DUSP8	MAPK11	hsa04010
DUSP8	MAPK13	hsa04010
DUSP8	MAPK12	hsa04010
DUSP9	MAPK14	hsa04010
DUSP9	MAPK11	hsa04010
DUSP9	MAPK13	hsa04010
DUSP9	MAPK12	hsa04010
DUSP16	MAPK14	hsa04010
DUSP16	MAPK11	hsa04010
DUSP16	MAPK13	hsa04010
DUSP16	MAPK12	hsa04010
DUSP3	MAPK8	hsa04010
DUSP3	MAPK9	hsa04010
DUSP3	MAPK10	hsa04010
PTPN7	MAPK8	hsa04010
PTPN7	MAPK9	hsa04010
PTPN7	MAPK10	hsa04010
PTPRR	MAPK8	hsa04010
PTPRR	MAPK9	hsa04010
PTPRR	MAPK10	hsa04010
DUSP3	MAPK14	hsa04010
DUSP3	MAPK11	hsa04010
DUSP3	MAPK13	hsa04010
DUSP3	MAPK12	hsa04010
PTPN7	MAPK14	hsa04010
PTPN7	MAPK11	hsa04010
PTPN7	MAPK13	hsa04010
PTPN7	MAPK12	hsa04010
PTPRR	MAPK14	hsa04010
PTPRR	MAPK11	hsa04010
PTPRR	MAPK13	hsa04010
PTPRR	MAPK12	hsa04010
PPM1A	MAP2K3	hsa04010
PPM1A	MAP2K6	hsa04010
PPM1A	MAP2K7	hsa04010
PPM1A	MAP2K4	hsa04010
PPP5D1	MAP3K5	hsa04010
PPP5C	MAP3K5	hsa04010
PPM1B	MAP3K7	hsa04010
MECOM	MAPK8	hsa04010
MECOM	MAPK9	hsa04010
MECOM	MAPK10	hsa04010
HSPA1A	MAPK8	hsa04010
HSPA1A	MAPK9	hsa04010
HSPA1A	MAPK10	hsa04010
HSPA1B	MAPK8	hsa04010
HSPA1B	MAPK9	hsa04010
HSPA1B	MAPK10	hsa04010
HSPA1L	MAPK8	hsa04010
HSPA1L	MAPK9	hsa04010
HSPA1L	MAPK10	hsa04010
HSPA2	MAPK8	hsa04010
HSPA2	MAPK9	hsa04010
HSPA2	MAPK10	hsa04010
HSPA6	MAPK8	hsa04010
HSPA6	MAPK9	hsa04010
HSPA6	MAPK10	hsa04010
HSPA8	MAPK8	hsa04010
HSPA8	MAPK9	hsa04010
HSPA8	MAPK10	hsa04010
CD14	TAB1	hsa04010
MAP3K14	NFKB1	hsa04010
MAP3K14	NFKB2	hsa04010
MAP3K14	RELA	hsa04010
MAP3K14	RELB	hsa04010
CHUK	NFKB1	hsa04010
CHUK	NFKB2	hsa04010
CHUK	RELA	hsa04010
CHUK	RELB	hsa04010
IKBKB	NFKB1	hsa04010
IKBKB	NFKB2	hsa04010
IKBKB	RELA	hsa04010
IKBKB	RELB	hsa04010
IKBKG	NFKB1	hsa04010
IKBKG	NFKB2	hsa04010
IKBKG	RELA	hsa04010
IKBKG	RELB	hsa04010
CACNG3	RASGRF1	hsa04010
CACNG3	RASGRF2	hsa04010
CACNA2D3	RASGRF1	hsa04010
CACNA2D3	RASGRF2	hsa04010
CACNG8	RASGRF1	hsa04010
CACNG8	RASGRF2	hsa04010
CACNA1A	RASGRF1	hsa04010
CACNA1A	RASGRF2	hsa04010
CACNA1C	RASGRF1	hsa04010
CACNA1C	RASGRF2	hsa04010
CACNA1D	RASGRF1	hsa04010
CACNA1D	RASGRF2	hsa04010
CACNA1E	RASGRF1	hsa04010
CACNA1E	RASGRF2	hsa04010
CACNA1F	RASGRF1	hsa04010
CACNA1F	RASGRF2	hsa04010
CACNA2D1	RASGRF1	hsa04010
CACNA2D1	RASGRF2	hsa04010
CACNB1	RASGRF1	hsa04010
CACNB1	RASGRF2	hsa04010
CACNB2	RASGRF1	hsa04010
CACNB2	RASGRF2	hsa04010
CACNB3	RASGRF1	hsa04010
CACNB3	RASGRF2	hsa04010
CACNB4	RASGRF1	hsa04010
CACNB4	RASGRF2	hsa04010
CACNA1I	RASGRF1	hsa04010
CACNA1I	RASGRF2	hsa04010
CACNA1H	RASGRF1	hsa04010
CACNA1H	RASGRF2	hsa04010
CACNA2D2	RASGRF1	hsa04010
CACNA2D2	RASGRF2	hsa04010
CACNA2D4	RASGRF1	hsa04010
CACNA2D4	RASGRF2	hsa04010
CACNG3	RASGRP1	hsa04010
CACNG3	RASGRP2	hsa04010
CACNG3	RASGRP4	hsa04010
CACNG3	RASGRP3	hsa04010
CACNA2D3	RASGRP1	hsa04010
CACNA2D3	RASGRP2	hsa04010
CACNA2D3	RASGRP4	hsa04010
CACNA2D3	RASGRP3	hsa04010
CACNG8	RASGRP1	hsa04010
CACNG8	RASGRP2	hsa04010
CACNG8	RASGRP4	hsa04010
CACNG8	RASGRP3	hsa04010
CACNA1A	RASGRP1	hsa04010
CACNA1A	RASGRP2	hsa04010
CACNA1A	RASGRP4	hsa04010
CACNA1A	RASGRP3	hsa04010
CACNA1C	RASGRP1	hsa04010
CACNA1C	RASGRP2	hsa04010
CACNA1C	RASGRP4	hsa04010
CACNA1C	RASGRP3	hsa04010
CACNA1D	RASGRP1	hsa04010
CACNA1D	RASGRP2	hsa04010
CACNA1D	RASGRP4	hsa04010
CACNA1D	RASGRP3	hsa04010
CACNA1E	RASGRP1	hsa04010
CACNA1E	RASGRP2	hsa04010
CACNA1E	RASGRP4	hsa04010
CACNA1E	RASGRP3	hsa04010
CACNA1F	RASGRP1	hsa04010
CACNA1F	RASGRP2	hsa04010
CACNA1F	RASGRP4	hsa04010
CACNA1F	RASGRP3	hsa04010
CACNA2D1	RASGRP1	hsa04010
CACNA2D1	RASGRP2	hsa04010
CACNA2D1	RASGRP4	hsa04010
CACNA2D1	RASGRP3	hsa04010
CACNB1	RASGRP1	hsa04010
CACNB1	RASGRP2	hsa04010
CACNB1	RASGRP4	hsa04010
CACNB1	RASGRP3	hsa04010
CACNB2	RASGRP1	hsa04010
CACNB2	RASGRP2	hsa04010
CACNB2	RASGRP4	hsa04010
CACNB2	RASGRP3	hsa04010
CACNB3	RASGRP1	hsa04010
CACNB3	RASGRP2	hsa04010
CACNB3	RASGRP4	hsa04010
CACNB3	RASGRP3	hsa04010
CACNB4	RASGRP1	hsa04010
CACNB4	RASGRP2	hsa04010
CACNB4	RASGRP4	hsa04010
CACNB4	RASGRP3	hsa04010
CACNA1I	RASGRP1	hsa04010
CACNA1I	RASGRP2	hsa04010
CACNA1I	RASGRP4	hsa04010
CACNA1I	RASGRP3	hsa04010
CACNA1H	RASGRP1	hsa04010
CACNA1H	RASGRP2	hsa04010
CACNA1H	RASGRP4	hsa04010
CACNA1H	RASGRP3	hsa04010
CACNA2D2	RASGRP1	hsa04010
CACNA2D2	RASGRP2	hsa04010
CACNA2D2	RASGRP4	hsa04010
CACNA2D2	RASGRP3	hsa04010
CACNA2D4	RASGRP1	hsa04010
CACNA2D4	RASGRP2	hsa04010
CACNA2D4	RASGRP4	hsa04010
CACNA2D4	RASGRP3	hsa04010
CASP3	PAK1	hsa04010
CASP3	PAK2	hsa04010
CASP3	MAP3K1	hsa04010
MAP3K14	CHUK	hsa04010
MAP3K14	IKBKB	hsa04010
MAP3K14	IKBKG	hsa04010
TAB1	MAP3K7	hsa04010
TAB2	MAP3K7	hsa04010
TRADD	TRAF2	hsa04010
TRADD	CASP3	hsa04010
IL1R1	MYD88	hsa04010
IL1RAP	MYD88	hsa04010
MYD88	IRAK1	hsa04010
MYD88	IRAK4	hsa04010
TRAF2	TAB1	hsa04010
IRAK1	TRAF6	hsa04010
IRAK4	TRAF6	hsa04010
TRAF6	TAB1	hsa04010
CSF1	CSF1R	hsa04010
CSF1	EPHA2	hsa04010
CSF1	ERBB2	hsa04010
CSF1	ERBB3	hsa04010
CSF1	ERBB4	hsa04010
CSF1	FGFR1	hsa04010
CSF1	FGFR3	hsa04010
CSF1	FGFR2	hsa04010
CSF1	FGFR4	hsa04010
CSF1	FLT1	hsa04010
CSF1	FLT3	hsa04010
CSF1	FLT4	hsa04010
CSF1	IGF1R	hsa04010
CSF1	INSR	hsa04010
CSF1	KIT	hsa04010
CSF1	NGFR	hsa04010
CSF1	NTRK1	hsa04010
CSF1	NTRK2	hsa04010
CSF1	PDGFRA	hsa04010
CSF1	PDGFRB	hsa04010
EFNA1	CSF1R	hsa04010
EFNA1	EPHA2	hsa04010
EFNA1	ERBB2	hsa04010
EFNA1	ERBB3	hsa04010
EFNA1	ERBB4	hsa04010
EFNA1	FGFR1	hsa04010
EFNA1	FGFR3	hsa04010
EFNA1	FGFR2	hsa04010
EFNA1	FGFR4	hsa04010
EFNA1	FLT1	hsa04010
EFNA1	FLT3	hsa04010
EFNA1	FLT4	hsa04010
EFNA1	IGF1R	hsa04010
EFNA1	INSR	hsa04010
EFNA1	KIT	hsa04010
EFNA1	NGFR	hsa04010
EFNA1	NTRK1	hsa04010
EFNA1	NTRK2	hsa04010
EFNA1	PDGFRA	hsa04010
EFNA1	PDGFRB	hsa04010
EFNA3	CSF1R	hsa04010
EFNA3	EPHA2	hsa04010
EFNA3	ERBB2	hsa04010
EFNA3	ERBB3	hsa04010
EFNA3	ERBB4	hsa04010
EFNA3	FGFR1	hsa04010
EFNA3	FGFR3	hsa04010
EFNA3	FGFR2	hsa04010
EFNA3	FGFR4	hsa04010
EFNA3	FLT1	hsa04010
EFNA3	FLT3	hsa04010
EFNA3	FLT4	hsa04010
EFNA3	IGF1R	hsa04010
EFNA3	INSR	hsa04010
EFNA3	KIT	hsa04010
EFNA3	NGFR	hsa04010
EFNA3	NTRK1	hsa04010
EFNA3	NTRK2	hsa04010
EFNA3	PDGFRA	hsa04010
EFNA3	PDGFRB	hsa04010
EFNA4	CSF1R	hsa04010
EFNA4	EPHA2	hsa04010
EFNA4	ERBB2	hsa04010
EFNA4	ERBB3	hsa04010
EFNA4	ERBB4	hsa04010
EFNA4	FGFR1	hsa04010
EFNA4	FGFR3	hsa04010
EFNA4	FGFR2	hsa04010
EFNA4	FGFR4	hsa04010
EFNA4	FLT1	hsa04010
EFNA4	FLT3	hsa04010
EFNA4	FLT4	hsa04010
EFNA4	IGF1R	hsa04010
EFNA4	INSR	hsa04010
EFNA4	KIT	hsa04010
EFNA4	NGFR	hsa04010
EFNA4	NTRK1	hsa04010
EFNA4	NTRK2	hsa04010
EFNA4	PDGFRA	hsa04010
EFNA4	PDGFRB	hsa04010
EFNA5	CSF1R	hsa04010
EFNA5	EPHA2	hsa04010
EFNA5	ERBB2	hsa04010
EFNA5	ERBB3	hsa04010
EFNA5	ERBB4	hsa04010
EFNA5	FGFR1	hsa04010
EFNA5	FGFR3	hsa04010
EFNA5	FGFR2	hsa04010
EFNA5	FGFR4	hsa04010
EFNA5	FLT1	hsa04010
EFNA5	FLT3	hsa04010
EFNA5	FLT4	hsa04010
EFNA5	IGF1R	hsa04010
EFNA5	INSR	hsa04010
EFNA5	KIT	hsa04010
EFNA5	NGFR	hsa04010
EFNA5	NTRK1	hsa04010
EFNA5	NTRK2	hsa04010
EFNA5	PDGFRA	hsa04010
EFNA5	PDGFRB	hsa04010
EREG	CSF1R	hsa04010
EREG	EPHA2	hsa04010
EREG	ERBB2	hsa04010
EREG	ERBB3	hsa04010
EREG	ERBB4	hsa04010
EREG	FGFR1	hsa04010
EREG	FGFR3	hsa04010
EREG	FGFR2	hsa04010
EREG	FGFR4	hsa04010
EREG	FLT1	hsa04010
EREG	FLT3	hsa04010
EREG	FLT4	hsa04010
EREG	IGF1R	hsa04010
EREG	INSR	hsa04010
EREG	KIT	hsa04010
EREG	NGFR	hsa04010
EREG	NTRK1	hsa04010
EREG	NTRK2	hsa04010
EREG	PDGFRA	hsa04010
EREG	PDGFRB	hsa04010
FGF1	CSF1R	hsa04010
FGF1	EPHA2	hsa04010
FGF1	ERBB2	hsa04010
FGF1	ERBB3	hsa04010
FGF1	ERBB4	hsa04010
FGF1	FGFR1	hsa04010
FGF1	FGFR3	hsa04010
FGF1	FGFR2	hsa04010
FGF1	FGFR4	hsa04010
FGF1	FLT1	hsa04010
FGF1	FLT3	hsa04010
FGF1	FLT4	hsa04010
FGF1	IGF1R	hsa04010
FGF1	INSR	hsa04010
FGF1	KIT	hsa04010
FGF1	NGFR	hsa04010
FGF1	NTRK1	hsa04010
FGF1	NTRK2	hsa04010
FGF1	PDGFRA	hsa04010
FGF1	PDGFRB	hsa04010
FGF5	CSF1R	hsa04010
FGF5	EPHA2	hsa04010
FGF5	ERBB2	hsa04010
FGF5	ERBB3	hsa04010
FGF5	ERBB4	hsa04010
FGF5	FGFR1	hsa04010
FGF5	FGFR3	hsa04010
FGF5	FGFR2	hsa04010
FGF5	FGFR4	hsa04010
FGF5	FLT1	hsa04010
FGF5	FLT3	hsa04010
FGF5	FLT4	hsa04010
FGF5	IGF1R	hsa04010
FGF5	INSR	hsa04010
FGF5	KIT	hsa04010
FGF5	NGFR	hsa04010
FGF5	NTRK1	hsa04010
FGF5	NTRK2	hsa04010
FGF5	PDGFRA	hsa04010
FGF5	PDGFRB	hsa04010
FGF7	CSF1R	hsa04010
FGF7	EPHA2	hsa04010
FGF7	ERBB2	hsa04010
FGF7	ERBB3	hsa04010
FGF7	ERBB4	hsa04010
FGF7	FGFR1	hsa04010
FGF7	FGFR3	hsa04010
FGF7	FGFR2	hsa04010
FGF7	FGFR4	hsa04010
FGF7	FLT1	hsa04010
FGF7	FLT3	hsa04010
FGF7	FLT4	hsa04010
FGF7	IGF1R	hsa04010
FGF7	INSR	hsa04010
FGF7	KIT	hsa04010
FGF7	NGFR	hsa04010
FGF7	NTRK1	hsa04010
FGF7	NTRK2	hsa04010
FGF7	PDGFRA	hsa04010
FGF7	PDGFRB	hsa04010
FGF9	CSF1R	hsa04010
FGF9	EPHA2	hsa04010
FGF9	ERBB2	hsa04010
FGF9	ERBB3	hsa04010
FGF9	ERBB4	hsa04010
FGF9	FGFR1	hsa04010
FGF9	FGFR3	hsa04010
FGF9	FGFR2	hsa04010
FGF9	FGFR4	hsa04010
FGF9	FLT1	hsa04010
FGF9	FLT3	hsa04010
FGF9	FLT4	hsa04010
FGF9	IGF1R	hsa04010
FGF9	INSR	hsa04010
FGF9	KIT	hsa04010
FGF9	NGFR	hsa04010
FGF9	NTRK1	hsa04010
FGF9	NTRK2	hsa04010
FGF9	PDGFRA	hsa04010
FGF9	PDGFRB	hsa04010
FLT3LG	CSF1R	hsa04010
FLT3LG	EPHA2	hsa04010
FLT3LG	ERBB2	hsa04010
FLT3LG	ERBB3	hsa04010
FLT3LG	ERBB4	hsa04010
FLT3LG	FGFR1	hsa04010
FLT3LG	FGFR3	hsa04010
FLT3LG	FGFR2	hsa04010
FLT3LG	FGFR4	hsa04010
FLT3LG	FLT1	hsa04010
FLT3LG	FLT3	hsa04010
FLT3LG	FLT4	hsa04010
FLT3LG	IGF1R	hsa04010
FLT3LG	INSR	hsa04010
FLT3LG	KIT	hsa04010
FLT3LG	NGFR	hsa04010
FLT3LG	NTRK1	hsa04010
FLT3LG	NTRK2	hsa04010
FLT3LG	PDGFRA	hsa04010
FLT3LG	PDGFRB	hsa04010
FGF20	CSF1R	hsa04010
FGF20	EPHA2	hsa04010
FGF20	ERBB2	hsa04010
FGF20	ERBB3	hsa04010
FGF20	ERBB4	hsa04010
FGF20	FGFR1	hsa04010
FGF20	FGFR3	hsa04010
FGF20	FGFR2	hsa04010
FGF20	FGFR4	hsa04010
FGF20	FLT1	hsa04010
FGF20	FLT3	hsa04010
FGF20	FLT4	hsa04010
FGF20	IGF1R	hsa04010
FGF20	INSR	hsa04010
FGF20	KIT	hsa04010
FGF20	NGFR	hsa04010
FGF20	NTRK1	hsa04010
FGF20	NTRK2	hsa04010
FGF20	PDGFRA	hsa04010
FGF20	PDGFRB	hsa04010
FGF22	CSF1R	hsa04010
FGF22	EPHA2	hsa04010
FGF22	ERBB2	hsa04010
FGF22	ERBB3	hsa04010
FGF22	ERBB4	hsa04010
FGF22	FGFR1	hsa04010
FGF22	FGFR3	hsa04010
FGF22	FGFR2	hsa04010
FGF22	FGFR4	hsa04010
FGF22	FLT1	hsa04010
FGF22	FLT3	hsa04010
FGF22	FLT4	hsa04010
FGF22	IGF1R	hsa04010
FGF22	INSR	hsa04010
FGF22	KIT	hsa04010
FGF22	NGFR	hsa04010
FGF22	NTRK1	hsa04010
FGF22	NTRK2	hsa04010
FGF22	PDGFRA	hsa04010
FGF22	PDGFRB	hsa04010
ANGPT1	CSF1R	hsa04010
ANGPT1	EPHA2	hsa04010
ANGPT1	ERBB2	hsa04010
ANGPT1	ERBB3	hsa04010
ANGPT1	ERBB4	hsa04010
ANGPT1	FGFR1	hsa04010
ANGPT1	FGFR3	hsa04010
ANGPT1	FGFR2	hsa04010
ANGPT1	FGFR4	hsa04010
ANGPT1	FLT1	hsa04010
ANGPT1	FLT3	hsa04010
ANGPT1	FLT4	hsa04010
ANGPT1	IGF1R	hsa04010
ANGPT1	INSR	hsa04010
ANGPT1	KIT	hsa04010
ANGPT1	NGFR	hsa04010
ANGPT1	NTRK1	hsa04010
ANGPT1	NTRK2	hsa04010
ANGPT1	PDGFRA	hsa04010
ANGPT1	PDGFRB	hsa04010
ANGPT2	CSF1R	hsa04010
ANGPT2	EPHA2	hsa04010
ANGPT2	ERBB2	hsa04010
ANGPT2	ERBB3	hsa04010
ANGPT2	ERBB4	hsa04010
ANGPT2	FGFR1	hsa04010
ANGPT2	FGFR3	hsa04010
ANGPT2	FGFR2	hsa04010
ANGPT2	FGFR4	hsa04010
ANGPT2	FLT1	hsa04010
ANGPT2	FLT3	hsa04010
ANGPT2	FLT4	hsa04010
ANGPT2	IGF1R	hsa04010
ANGPT2	INSR	hsa04010
ANGPT2	KIT	hsa04010
ANGPT2	NGFR	hsa04010
ANGPT2	NTRK1	hsa04010
ANGPT2	NTRK2	hsa04010
ANGPT2	PDGFRA	hsa04010
ANGPT2	PDGFRB	hsa04010
HGF	CSF1R	hsa04010
HGF	EPHA2	hsa04010
HGF	ERBB2	hsa04010
HGF	ERBB3	hsa04010
HGF	ERBB4	hsa04010
HGF	FGFR1	hsa04010
HGF	FGFR3	hsa04010
HGF	FGFR2	hsa04010
HGF	FGFR4	hsa04010
HGF	FLT1	hsa04010
HGF	FLT3	hsa04010
HGF	FLT4	hsa04010
HGF	IGF1R	hsa04010
HGF	INSR	hsa04010
HGF	KIT	hsa04010
HGF	NGFR	hsa04010
HGF	NTRK1	hsa04010
HGF	NTRK2	hsa04010
HGF	PDGFRA	hsa04010
HGF	PDGFRB	hsa04010
IGF1	CSF1R	hsa04010
IGF1	EPHA2	hsa04010
IGF1	ERBB2	hsa04010
IGF1	ERBB3	hsa04010
IGF1	ERBB4	hsa04010
IGF1	FGFR1	hsa04010
IGF1	FGFR3	hsa04010
IGF1	FGFR2	hsa04010
IGF1	FGFR4	hsa04010
IGF1	FLT1	hsa04010
IGF1	FLT3	hsa04010
IGF1	FLT4	hsa04010
IGF1	IGF1R	hsa04010
IGF1	INSR	hsa04010
IGF1	KIT	hsa04010
IGF1	NGFR	hsa04010
IGF1	NTRK1	hsa04010
IGF1	NTRK2	hsa04010
IGF1	PDGFRA	hsa04010
IGF1	PDGFRB	hsa04010
INS	CSF1R	hsa04010
INS	EPHA2	hsa04010
INS	ERBB2	hsa04010
INS	ERBB3	hsa04010
INS	ERBB4	hsa04010
INS	FGFR1	hsa04010
INS	FGFR3	hsa04010
INS	FGFR2	hsa04010
INS	FGFR4	hsa04010
INS	FLT1	hsa04010
INS	FLT3	hsa04010
INS	FLT4	hsa04010
INS	IGF1R	hsa04010
INS	INSR	hsa04010
INS	KIT	hsa04010
INS	NGFR	hsa04010
INS	NTRK1	hsa04010
INS	NTRK2	hsa04010
INS	PDGFRA	hsa04010
INS	PDGFRB	hsa04010
AREG	CSF1R	hsa04010
AREG	EPHA2	hsa04010
AREG	ERBB2	hsa04010
AREG	ERBB3	hsa04010
AREG	ERBB4	hsa04010
AREG	FGFR1	hsa04010
AREG	FGFR3	hsa04010
AREG	FGFR2	hsa04010
AREG	FGFR4	hsa04010
AREG	FLT1	hsa04010
AREG	FLT3	hsa04010
AREG	FLT4	hsa04010
AREG	IGF1R	hsa04010
AREG	INSR	hsa04010
AREG	KIT	hsa04010
AREG	NGFR	hsa04010
AREG	NTRK1	hsa04010
AREG	NTRK2	hsa04010
AREG	PDGFRA	hsa04010
AREG	PDGFRB	hsa04010
NGF	CSF1R	hsa04010
NGF	EPHA2	hsa04010
NGF	ERBB2	hsa04010
NGF	ERBB3	hsa04010
NGF	ERBB4	hsa04010
NGF	FGFR1	hsa04010
NGF	FGFR3	hsa04010
NGF	FGFR2	hsa04010
NGF	FGFR4	hsa04010
NGF	FLT1	hsa04010
NGF	FLT3	hsa04010
NGF	FLT4	hsa04010
NGF	IGF1R	hsa04010
NGF	INSR	hsa04010
NGF	KIT	hsa04010
NGF	NGFR	hsa04010
NGF	NTRK1	hsa04010
NGF	NTRK2	hsa04010
NGF	PDGFRA	hsa04010
NGF	PDGFRB	hsa04010
ANGPT4	CSF1R	hsa04010
ANGPT4	EPHA2	hsa04010
ANGPT4	ERBB2	hsa04010
ANGPT4	ERBB3	hsa04010
ANGPT4	ERBB4	hsa04010
ANGPT4	FGFR1	hsa04010
ANGPT4	FGFR3	hsa04010
ANGPT4	FGFR2	hsa04010
ANGPT4	FGFR4	hsa04010
ANGPT4	FLT1	hsa04010
ANGPT4	FLT3	hsa04010
ANGPT4	FLT4	hsa04010
ANGPT4	IGF1R	hsa04010
ANGPT4	INSR	hsa04010
ANGPT4	KIT	hsa04010
ANGPT4	NGFR	hsa04010
ANGPT4	NTRK1	hsa04010
ANGPT4	NTRK2	hsa04010
ANGPT4	PDGFRA	hsa04010
ANGPT4	PDGFRB	hsa04010
PDGFA	CSF1R	hsa04010
PDGFA	EPHA2	hsa04010
PDGFA	ERBB2	hsa04010
PDGFA	ERBB3	hsa04010
PDGFA	ERBB4	hsa04010
PDGFA	FGFR1	hsa04010
PDGFA	FGFR3	hsa04010
PDGFA	FGFR2	hsa04010
PDGFA	FGFR4	hsa04010
PDGFA	FLT1	hsa04010
PDGFA	FLT3	hsa04010
PDGFA	FLT4	hsa04010
PDGFA	IGF1R	hsa04010
PDGFA	INSR	hsa04010
PDGFA	KIT	hsa04010
PDGFA	NGFR	hsa04010
PDGFA	NTRK1	hsa04010
PDGFA	NTRK2	hsa04010
PDGFA	PDGFRA	hsa04010
PDGFA	PDGFRB	hsa04010
PDGFB	CSF1R	hsa04010
PDGFB	EPHA2	hsa04010
PDGFB	ERBB2	hsa04010
PDGFB	ERBB3	hsa04010
PDGFB	ERBB4	hsa04010
PDGFB	FGFR1	hsa04010
PDGFB	FGFR3	hsa04010
PDGFB	FGFR2	hsa04010
PDGFB	FGFR4	hsa04010
PDGFB	FLT1	hsa04010
PDGFB	FLT3	hsa04010
PDGFB	FLT4	hsa04010
PDGFB	IGF1R	hsa04010
PDGFB	INSR	hsa04010
PDGFB	KIT	hsa04010
PDGFB	NGFR	hsa04010
PDGFB	NTRK1	hsa04010
PDGFB	NTRK2	hsa04010
PDGFB	PDGFRA	hsa04010
PDGFB	PDGFRB	hsa04010
PGF	CSF1R	hsa04010
PGF	EPHA2	hsa04010
PGF	ERBB2	hsa04010
PGF	ERBB3	hsa04010
PGF	ERBB4	hsa04010
PGF	FGFR1	hsa04010
PGF	FGFR3	hsa04010
PGF	FGFR2	hsa04010
PGF	FGFR4	hsa04010
PGF	FLT1	hsa04010
PGF	FLT3	hsa04010
PGF	FLT4	hsa04010
PGF	IGF1R	hsa04010
PGF	INSR	hsa04010
PGF	KIT	hsa04010
PGF	NGFR	hsa04010
PGF	NTRK1	hsa04010
PGF	NTRK2	hsa04010
PGF	PDGFRA	hsa04010
PGF	PDGFRB	hsa04010
PDGFC	CSF1R	hsa04010
PDGFC	EPHA2	hsa04010
PDGFC	ERBB2	hsa04010
PDGFC	ERBB3	hsa04010
PDGFC	ERBB4	hsa04010
PDGFC	FGFR1	hsa04010
PDGFC	FGFR3	hsa04010
PDGFC	FGFR2	hsa04010
PDGFC	FGFR4	hsa04010
PDGFC	FLT1	hsa04010
PDGFC	FLT3	hsa04010
PDGFC	FLT4	hsa04010
PDGFC	IGF1R	hsa04010
PDGFC	INSR	hsa04010
PDGFC	KIT	hsa04010
PDGFC	NGFR	hsa04010
PDGFC	NTRK1	hsa04010
PDGFC	NTRK2	hsa04010
PDGFC	PDGFRA	hsa04010
PDGFC	PDGFRB	hsa04010
TGFA	CSF1R	hsa04010
TGFA	EPHA2	hsa04010
TGFA	ERBB2	hsa04010
TGFA	ERBB3	hsa04010
TGFA	ERBB4	hsa04010
TGFA	FGFR1	hsa04010
TGFA	FGFR3	hsa04010
TGFA	FGFR2	hsa04010
TGFA	FGFR4	hsa04010
TGFA	FLT1	hsa04010
TGFA	FLT3	hsa04010
TGFA	FLT4	hsa04010
TGFA	IGF1R	hsa04010
TGFA	INSR	hsa04010
TGFA	KIT	hsa04010
TGFA	NGFR	hsa04010
TGFA	NTRK1	hsa04010
TGFA	NTRK2	hsa04010
TGFA	PDGFRA	hsa04010
TGFA	PDGFRB	hsa04010
VEGFA	CSF1R	hsa04010
VEGFA	EPHA2	hsa04010
VEGFA	ERBB2	hsa04010
VEGFA	ERBB3	hsa04010
VEGFA	ERBB4	hsa04010
VEGFA	FGFR1	hsa04010
VEGFA	FGFR3	hsa04010
VEGFA	FGFR2	hsa04010
VEGFA	FGFR4	hsa04010
VEGFA	FLT1	hsa04010
VEGFA	FLT3	hsa04010
VEGFA	FLT4	hsa04010
VEGFA	IGF1R	hsa04010
VEGFA	INSR	hsa04010
VEGFA	KIT	hsa04010
VEGFA	NGFR	hsa04010
VEGFA	NTRK1	hsa04010
VEGFA	NTRK2	hsa04010
VEGFA	PDGFRA	hsa04010
VEGFA	PDGFRB	hsa04010
VEGFB	CSF1R	hsa04010
VEGFB	EPHA2	hsa04010
VEGFB	ERBB2	hsa04010
VEGFB	ERBB3	hsa04010
VEGFB	ERBB4	hsa04010
VEGFB	FGFR1	hsa04010
VEGFB	FGFR3	hsa04010
VEGFB	FGFR2	hsa04010
VEGFB	FGFR4	hsa04010
VEGFB	FLT1	hsa04010
VEGFB	FLT3	hsa04010
VEGFB	FLT4	hsa04010
VEGFB	IGF1R	hsa04010
VEGFB	INSR	hsa04010
VEGFB	KIT	hsa04010
VEGFB	NGFR	hsa04010
VEGFB	NTRK1	hsa04010
VEGFB	NTRK2	hsa04010
VEGFB	PDGFRA	hsa04010
VEGFB	PDGFRB	hsa04010
VEGFC	CSF1R	hsa04010
VEGFC	EPHA2	hsa04010
VEGFC	ERBB2	hsa04010
VEGFC	ERBB3	hsa04010
VEGFC	ERBB4	hsa04010
VEGFC	FGFR1	hsa04010
VEGFC	FGFR3	hsa04010
VEGFC	FGFR2	hsa04010
VEGFC	FGFR4	hsa04010
VEGFC	FLT1	hsa04010
VEGFC	FLT3	hsa04010
VEGFC	FLT4	hsa04010
VEGFC	IGF1R	hsa04010
VEGFC	INSR	hsa04010
VEGFC	KIT	hsa04010
VEGFC	NGFR	hsa04010
VEGFC	NTRK1	hsa04010
VEGFC	NTRK2	hsa04010
VEGFC	PDGFRA	hsa04010
VEGFC	PDGFRB	hsa04010
PDGFD	CSF1R	hsa04010
PDGFD	EPHA2	hsa04010
PDGFD	ERBB2	hsa04010
PDGFD	ERBB3	hsa04010
PDGFD	ERBB4	hsa04010
PDGFD	FGFR1	hsa04010
PDGFD	FGFR3	hsa04010
PDGFD	FGFR2	hsa04010
PDGFD	FGFR4	hsa04010
PDGFD	FLT1	hsa04010
PDGFD	FLT3	hsa04010
PDGFD	FLT4	hsa04010
PDGFD	IGF1R	hsa04010
PDGFD	INSR	hsa04010
PDGFD	KIT	hsa04010
PDGFD	NGFR	hsa04010
PDGFD	NTRK1	hsa04010
PDGFD	NTRK2	hsa04010
PDGFD	PDGFRA	hsa04010
PDGFD	PDGFRB	hsa04010
FGF23	CSF1R	hsa04010
FGF23	EPHA2	hsa04010
FGF23	ERBB2	hsa04010
FGF23	ERBB3	hsa04010
FGF23	ERBB4	hsa04010
FGF23	FGFR1	hsa04010
FGF23	FGFR3	hsa04010
FGF23	FGFR2	hsa04010
FGF23	FGFR4	hsa04010
FGF23	FLT1	hsa04010
FGF23	FLT3	hsa04010
FGF23	FLT4	hsa04010
FGF23	IGF1R	hsa04010
FGF23	INSR	hsa04010
FGF23	KIT	hsa04010
FGF23	NGFR	hsa04010
FGF23	NTRK1	hsa04010
FGF23	NTRK2	hsa04010
FGF23	PDGFRA	hsa04010
FGF23	PDGFRB	hsa04010
FGF18	CSF1R	hsa04010
FGF18	EPHA2	hsa04010
FGF18	ERBB2	hsa04010
FGF18	ERBB3	hsa04010
FGF18	ERBB4	hsa04010
FGF18	FGFR1	hsa04010
FGF18	FGFR3	hsa04010
FGF18	FGFR2	hsa04010
FGF18	FGFR4	hsa04010
FGF18	FLT1	hsa04010
FGF18	FLT3	hsa04010
FGF18	FLT4	hsa04010
FGF18	IGF1R	hsa04010
FGF18	INSR	hsa04010
FGF18	KIT	hsa04010
FGF18	NGFR	hsa04010
FGF18	NTRK1	hsa04010
FGF18	NTRK2	hsa04010
FGF18	PDGFRA	hsa04010
FGF18	PDGFRB	hsa04010
FGF17	CSF1R	hsa04010
FGF17	EPHA2	hsa04010
FGF17	ERBB2	hsa04010
FGF17	ERBB3	hsa04010
FGF17	ERBB4	hsa04010
FGF17	FGFR1	hsa04010
FGF17	FGFR3	hsa04010
FGF17	FGFR2	hsa04010
FGF17	FGFR4	hsa04010
FGF17	FLT1	hsa04010
FGF17	FLT3	hsa04010
FGF17	FLT4	hsa04010
FGF17	IGF1R	hsa04010
FGF17	INSR	hsa04010
FGF17	KIT	hsa04010
FGF17	NGFR	hsa04010
FGF17	NTRK1	hsa04010
FGF17	NTRK2	hsa04010
FGF17	PDGFRA	hsa04010
FGF17	PDGFRB	hsa04010
RRAS2	ARAF	hsa04010
MRAS	ARAF	hsa04010
HRAS	ARAF	hsa04010
KRAS	ARAF	hsa04010
NRAS	ARAF	hsa04010
RRAS	ARAF	hsa04010
ARAF	MAP2K1	hsa04010
ARAF	MAP2K2	hsa04010
MAP3K4	MAP2K3	hsa04010
MAP3K4	MAP2K6	hsa04010
TAOK3	MAP2K3	hsa04010
TAOK1	MAP2K3	hsa04010
TAOK2	MAP2K3	hsa04010
TAOK3	MAP2K6	hsa04010
TAOK1	MAP2K6	hsa04010
TAOK2	MAP2K6	hsa04010
